# Mechanism of bacterial predation via ixotrophy

**DOI:** 10.1101/2024.01.29.577165

**Authors:** Yun-Wei Lien, Davide Amendola, Kang Soo Lee, Nina Bartlau, Jingwei Xu, Go Furusawa, Martin F. Polz, Roman Stocker, Gregor L. Weiss, Martin Pilhofer

## Abstract

Predation allows bacteria to access alternative substrates in low-nutrient conditions. Ixotrophy has been proposed as a predatory lifestyle of multicellular filamentous bacteria in aquatic environments; however, the molecular mechanism remains unknown.

Here we uncover by a multidisciplinary approach that ixotrophy requires the interplay of multiple cellular machineries and a regulatory mechanism. Attacker-prey contacts are established by gliding motility and extracellular grappling hook-like structures that bind prey flagella. Cryo-electron microscopy identifies the grappling hooks as a heptameric assembly of a Type 9 Secretion System substrate. Cryo-electron tomography and functional assays show that killing is mediated by puncturing of the prey cell using a Type 6 Secretion System, possibly triggered by extracellular antennae. Single-cell analyses with stable isotope-labeled prey demonstrate that prey components are taken up by the attacker. Depending on nutrient availability, ixotrophy is switched off by endogenous Insertion Sequence Elements and re-activated through their excision. A marine metagenomic time series provides evidence for coupled dynamics of ixotrophic bacteria and their prey.

Our study reveals the complex mechanism of a conserved microbial predatory lifestyle and indicates the need for its regulation in conditions where the expression of costly pathways is dispensable.
