## Supplementary Material S1 for "Mechanism of bacterial predation via ixotrophy"

### Sheet: Supplementary_material_S1
Vibrionaceae_Sequence	Saprospiraceae_Sequence	rho	p	smoothed_rho	smoothed_p	difference	p_cutoff	smoothed_p_cutoff
TACGGAGGGTGCGAGCGTTAATCGGAATTACTGGGCGTAAAGCGCATGCAGGCGGACTGCTAAGTCAGATGTGAANNNNNNNNNNTACCGGTGGCGAAGGCGGCCCCCTGGACAAAGACTGACGCTCAGATGCGAAAGCGTGGGGAGCAAACAGG	TACGGAGGGTGCAAGCGTTATCCGGAATCACTGGGTTTAAAGGGTGCGTAGGCGGCATTATAAGTCAGAGGTGAANNNNNNNNNNCACCAATTGCGAAGGCAGCTGGCTGGGCGTTTATTGACGCTGAGGCACGAAAGCGTGGGGAGCGAACAGG	-0.019468	0.853056	0.853163	0	0.872631	0.0121154	7.12188e-18
TACGGAGGGTGCGAGCGTTAATCGGAATTACTGGGCGTAAAGCGCATGCAGGTGGTTTATCAAGTCAGATGTGAANNNNNNNNNNTACCGGTGGCGAAGGCGGCCCCCTGGACAAAGACTGACGCTCAGATGCGAAAGCGTGGGTAGCAAACGGG	TACGGAGGGTGCAAGCGTTATCCGGAATCACTGGGTTTAAAGGGTGCGTAGGCGGCTAGATAAGTCAGAGGTGAANNNNNNNNNNCACCAAATGCGAAGGCAGCTAGCTAGGCTTGTATTGACGCTGAGGCACGAAAGCGTGGGGAGCGAACAGG	0.014705	0.888739	0.88689	0	0.872185	6.80601e-11	1.78221e-23
TACGGAGGGTGCGAGCGTTAATCGGAATTACTGGGCGTAAAGCGCATGCAGGTGGTGTGTTAAGTCAGATGTGAANNNNNNNNNNTACCAGTGGCGAAGGCGGCCCCCTGGACAGATACTGACACTCAGATGCGAAAGCGTGGGGAGCAAACAGG	TACGGAGGGTGCAAGCGTTATCCGGAATCACTGGGTTTAAAGGGTACGTAGGCGGTTCAATAAGTCAGATGTGAANNNNNNNNNNCACCAATAGCGAAGGCAGTGCACTACGCCTTGATTGACGCTGAGGTACGAAAGCGTGGGTAGCGAACAGG	0.030909	0.768673	0.906741	0	0.875832	0.00258272	2.24525e-29
TACGGAGGGTGCGAGCGTTAATCGGAATTACTGGGCGTAAAGCGCATGCAGGCGGATGATTAAGCAAGATGTGAANNNNNNNNNNTACCGGTGGCGAAGGCGGCCCCCTGGACAAAGACTGACGCTCAGATGCGAAAGCGTGGGTAGCAAACAGG	TACGGAGGGTGCAAGCGTTATCCGGAATCACTGGGTTTAAAGGGTACGTAGGCGGTTCAATAAGTCAGATGTGAANNNNNNNNNNCACCAATAGCGAAGGCAGTGCACTACGCCTTGATTGACGCTGAGGTACGAAAGCGTGGGTAGCGAACAGG	-0.015531	0.882536	0.86895	0	0.88448	0.0142418	2.24525e-29
TACGGAGGGGGCGAGCGTTAATCGGAATTACTGGGCGTAAAGCGCATGCAGGTGGTTAAACAAGTCAGATGTGAANNNNNNNNNNTACCGGTGGCGAAGGCGGCCCCCTGGACAGATACTGACACTCAGATGCGAAAGCGTGGGGAGCAAACAGG	TACGGAGGGTGCAAGCGTTATCCGGAATCACTGGGTTTAAAGGGTACGTAGGCGGTTCAATAAGTCAGATGTGAANNNNNNNNNNCACCAATAGCGAAGGCAGTGCACTACGCCTTGATTGACGCTGAGGTACGAAAGCGTGGGTAGCGAACAGG	-0.015531	0.882536	0.86895	0	0.88448	0.0142418	2.24525e-29
TACGGAGGGTGCGAGCGTTAATCGGAATTACTGGGCGTAAAGCGCATGCAGGCGGTTTATCAAGTCAGATGTGAANNNNNNNNNNTACCAGTGGCGAAGGCGGCCCCCTGGACAGATACTGACACTCAGATGCGAAAGCGTGGGGAGCAAACAGG	TACGGAGGGTGCAAGCGTTATCCGGAATCACTGGGTTTAAAGGGTACGTAGGCGGTTTAATAAGTCAGATGTGAANNNNNNNNNNCACCAAAAGCGAAGGCAGCACACTACGCTTTGATTGACGCTGAGGTACGAAAGCGTGGGGAGCGAACAGG	-0.01087	0.917639	0.845515	0	0.856385	2.0406e-08	6.57511e-25
TACGGAGGGTGCGAGCGTTAATCGGAATTACTGGGCGTAAAGCGCATGCAGGCGGTTTATCAAGTCAGATGTGAANNNNNNNNNNATACCGGTGGCGAAGGCGGCCCCCTGGACAAATACTGACGCTCAGATGCGAAAGCGTGGGTACAAACGGG	TACGGAGGGTGCAAGCGTTATCCGGAATCACTGGGTTTAAAGGGTACGTAGGCGGTAATATAAGTCAGACGTCAANNNNNNNNNNACACCAATTGCGAAGGCAGTGCACTAGGACATTATTGACGCTGAGGTACGAAAGCGTGGGTACGAACAGG	-0.024163	0.818171	0.860167	0	0.884329	0.0338182	4.43412e-16
TACGGAGGGTGCGAGCGTTAATCGGAATTACTGGGCGTAAAGCGCATGCAGGCGGATGATTAAGCAAGATGTGAANNNNNNNNNNTACCGGTGGCGAAGGCGGCCCCCTGGACAAAGACTGACGCTCAGATGCGAAAGCGTGGGTAGCAAACAGG	TACGGAGGGTGCAAGCGTTATCCGGAATCACTGGGTTTAAAGGGTGCGTAGGCGGTTAGATAAGTCAGAGGTGAANNNNNNNNNNTACCGATTGCGAAGGCAGCTAACTGGGTCTGTATTGACGCTGAGGCACGAAAGCGTGGGGAGCGAACAGG	-0.01087	0.917639	0.845515	0	0.856385	0.0198986	1.27576e-24
TACGGAGGGTGCGAGCGTTAATCGGAATTACTGGGCGTAAAGCGCATGCAGGTGGTGTGTTAAGTCAGATGTGAANNNNNNNNNNTACCAGTGGCGAAGGCGGCCCCCTGGACAGATACTGACACTCAGATGCGAAAGCGTGGGGAGCAAACAGG	TACGGAGGGTGCAAGCGTTATCCGGAATCACTGGGTTTAAAGGGTACGTAGGCGGTTTAATAAGTCAGATGTGAANNNNNNNNNNCACCAATAGCGAAGGCAGCACACTACGCTTTGATTGACGCTGAGGTACGAAAGCGTGGGGAGCGAACAGG	0.036519	0.728191	0.912568	0	0.876048	0.00258272	1.17462e-29
TACGGAGGGGGCGAGCGTTAATCGGAATTACTGGGCGTAAAGCGCATGCAGGTGGTTAAACAAGTCAGATGTGAANNNNNNNNNNTACCGGTGGCGAAGGCGGCCCCCTGGACAGATACTGACACTCAGATGCGAAAGCGTGGGGAGCAAACAGG	TACGGAGGGTGCAAGCGTTATCCGGAATCACTGGGTTTAAAGGGTACGTAGGCGGTTTAATAAGTCAGATGTGAANNNNNNNNNNCACCAATAGCGAAGGCAGCACACTACGCTTTGATTGACGCTGAGGTACGAAAGCGTGGGGAGCGAACAGG	-0.013157	0.90039	0.874687	0	0.887843	0.00417553	1.17462e-29
TACGGAGGGTGCGAGCGTTAATCGGAATTACTGGGCGTAAAGCGCATGCAGGCGGATGATTAAGCAAGATGTGAANNNNNNNNNNTACCGGTGGCGAAGGCGGCCCCCTGGACAAAGACTGACGCTCAGATGCGAAAGCGTGGGTAGCAAACAGG	TACGGAGGGTGCAAGCGTTATCCGGAATCACTGGGTTTAAAGGGTACGTAGGCGGTTTAATAAGTCAGATGTGAANNNNNNNNNNCACCAATAGCGAAGGCAGCACACTACGCTTTGATTGACGCTGAGGTACGAAAGCGTGGGGAGCGAACAGG	-0.013157	0.90039	0.874687	0	0.887843	0.00417553	1.17462e-29
TACGGAGGGTGCGAGCGTTAATCGGAATTACTGGGCGTAAAGCGCATGCAGGCGGATGATTAAGCAAGATGTGAANNNNNNNNNNTACCGGTGGCGAAGGCGGCCCCCTGGACAAAGACTGACGCTCAGATGCGAAAGCGTGGGTAGCAAACAGG	TACGGAGGGTGCAAGCGTTATCCGGAATCACTGGGTTTAAAGGGTGCGTAGGCGGCCAGATAAGTCAGAGGTGAANNNNNNNNNNCACCAAAAGCGAAGGCAGCACACTACGCTTTGATTGACGCTGAGGTACGAAAGCGTGGGGAGCGAACAGG	-0.014737	0.888498	0.844286	0	0.859023	0.0102314	7.81689e-25
TACGGAGGGGGCGAGCGTTAATCGGAATTACTGGGCGTAAAGCGCATGCAGGTGGTTAAACAAGTCAGATGTGAANNNNNNNNNNTACCGGTGGCGAAGGCGGCCCCCTGGACAGATACTGACACTCAGATGCGAAAGCGTGGGGAGCAAACAGG	TACGGAGGGTGCAAGCGTTATCCGGAATCACTGGGTTTAAAGGGTGCGTAGGCGGCCAGATAAGTCAGAGGTGAANNNNNNNNNNCACCAAAAGCGAAGGCAGCACACTACGCTTTGATTGACGCTGAGGTACGAAAGCGTGGGGAGCGAACAGG	-0.014737	0.888498	0.844286	0	0.859023	0.0102314	7.81689e-25
TACGGAGGGGGTTAGCGTTGTTCGGAATTACTGGGCGTAAAGCGCATGCAGGTGGTTCATTAAGTCAGATGTGAANNNNNNNNNNTACCGGTGGCGAAGGCGGCCCCCTGGACAGATACTGACACTCAGATGCGAAAGCGTGGGGAGCAAACAGG	TACGGAGGGTGCAAGCGTTATCCGGAATCACTGGGTTTAAAGGGTGCGTAGGCGGTTAGATAAGTCAGAAGTGAANNNNNNNNNNCACCAATAGCGAAGGCAGTGCACCACGCCTTGATTGACGCTGAGGTACGAAAGCGTGGGGAGCGAACAGG	-0.01087	0.917639	0.845515	0	0.856385	0.0457095	1.60109e-20
TACGGAGGGTGCGAGCGTTAATCGGAATTACTGGGCGTAAAGCGCATGCAGGCGGTTTATCAAGTCAGATGTGAANNNNNNNNNNTACCAGTGGCGAAGGCGGCCCCCTGGACAGATACTGACACTCAGATGCGAAAGCGTGGGGAGCAAACAGG	TACGGAGGGTGCAAGCGTTATCCGGAATCACTGGGTTTAAAGGGTACGTAGGCGGTTTAATAAGTCAGATGTGAANNNNNNNNNNCACCAATTGCGAAGGCAGTGCACTAGGACATGATTGACGCTGAGGTACGAAAGCGTGGGTAGCGAACAGG	-0.01087	0.917639	0.845515	0	0.856385	2.0406e-08	6.57511e-25
TACGGAGGGTGCGAGCGTTAATCGGAATTACTGGGCGTAAAGCGCATGCAGGTGGTTCTATAAGTCAGATGTGAANNNNNNNNNNATACCAGTGGCGAAGGCGGCCCCCTGGACAGATACTGACACTCAGATGCGAAAGCGTGGGGACAAACAGG	TACGGGGGGTGCGAGCGTTATCCGGAATTACTGGGTTTAAAGGGTGCGTAGGCGGCCTGTTAAGTCTGGGGTGAANNNNNNNNNNACACCGATTGCGAAGGCAGCTGACTGGGCCTTAACTGACGCTGAGGCACGAAAGCGTGGGGACGAACGGG	-0.015416	0.883393	0.882097	0	0.897514	1.68863e-12	9.77334e-30
TACGGAGGGTGCGAGCGTTAATCGGAATTACTGGGCGTAAAGCGCATGCAGGTGGTTCTATAAGTCAGATGTGAANNNNNNNNNNATACCAGTGGCGAAGGCGGCCCCCTGGACAGATACTGACACTCAGATGCGAAAGCGTGGGGACAAACAGG	TACGGGGGGTGCGAGCGTTATCCGGAATTACTGGGTTTAAAGGGTGCGTAGGCGGCTTGATAAGTCTGGGGTGAANNNNNNNNNNACACCGATTGCGAAGGCAGCTGACTGGGCCTTAACTGACGCTGAGGCACGAAAGCGTGGGGACGAACGGG	-0.0218	0.835688	0.91203	0	0.93383	1.68863e-12	9.77334e-30
TACGGAGGGTGCGAGCGTTAATCGGAATTACTGGGCGTAAAGCGCATGCAGGCGGCTTGTTAAGCCAGATGTGAANNNNNNNNNNATACCGGTGGCGAAGGCGGCCCCCTGGACAGATACTGACACTCAGATGCGAAAGCGTGGGGACAAACAGG	TACAGGGGGTGCGAGCGTTATCCGGAATTACTGGGTTTAAAGGGTGCGTAGGCGGCCTGATAAGTCCGGAGTGAANNNNNNNNNNACCGATTGCGAAGGCAGCTGACTGGACCTATAGATTGACGCTGAGGCACGAAAGCGTGGGGACGAACGGG	-0.01087	0.917639	0.845515	0	0.856385	0.0271868	1.41173e-14
TACGGAGGGTGCGAGCGTTAATCGGAATTACTGGGCGTAAAGCGCATGCAGGTGGTTTATCAAGTCAGATGTGAANNNNNNNNNNTACCGGTGGCGAAGGCGGCCCCCTGGACAAAGACTGACGCTCAGATGCGAAAGCGTGGGTAGCAAACGGG	TACGGAGGGTGCAAGCGTTATCCGGAATCACTGGGTTTAAAGGGTGCGTAGGCGGCTAGATAAGTCAGAGGTGAANNNNNNNNNNCACCAATTGCGAAGGCAGCTGGCTGGGCGTATATTGACGCTGAGGCACGAAAGCGTGGGGAGCGAACAGG	-0.022923	0.827351	0.854342	0	0.877265	0.0152465	3.90358e-23
TACGGAGGGTGCGAGCGTTAATCGGAATTACTGGGCGTAAAGCGCATGCAGGTGGTTCTATAAGTCAGATGTGAANNNNNNNNNNATACCAGTGGCGAAGGCGGCCCCCTGGACAGATACTGACACTCAGATGCGAAAGCGTGGGGACAAACAGG	TACGGAGGGTGCAAGCGTTATCCGGAATCACTGGGTTTAAAGGGTACGTAGGCGGCTTTATAAGTCAGATGTTAANNNNNNNNNNACACCAAATGCGAAGGCAGTGCACTAGGGCAGTATTGACGCTGAGGTACGAAAGCGTGGGTACGAACAGG	-0.015416	0.883393	0.882097	0	0.897514	1.68863e-12	9.77334e-30
TACGGAGGGTGCGAGCGTTAATCGGAATTACTGGGCGTAAAGCGCATGCAGGCGGCTTGTTAAGCCAGATGTGAANNNNNNNNNNATACCGGTGGCGAAGGCGGCCCCCTGGACAGATACTGACACTCAGATGCGAAAGCGTGGGGACAAACAGG	TACGGAGGGTGCGAGCGTTATCCGGAATCACTGGGTTTAAAGGGTGCGCAGGCGGCCTATTAAGTCAGAAGTGAANNNNNNNNNNACACCAAATGCGAAGGCAGTGCACTAGGGCAGTATTGACGCTGAGGTACGAAAGCGTGGGTACGAACAGG	-0.01087	0.917639	0.845515	0	0.856385	0.0271868	1.41173e-14
TACGGAGGGTGCGAGCGTTAATCGGAATTACTGGGCGTAAAGCGCATGCAGGTGGTTCTATAAGTCAGATGTGAANNNNNNNNNNATACCAGTGGCGAAGGCGGCCCCCTGGACAGATACTGACACTCAGATGCGAAAGCGTGGGGACAAACAGG	TACGGAGGGTGCAAGCGTTATCCGGAATCACTGGGTTTAAAGGGTACGTAGGCGGCTTTATAAGTCAGACGTCAANNNNNNNNNNACACCAAATGCGAAGGCAGTGCACTAGGGCATCATTGACGCTGAGGTACGAAAGCGTGGGTACGAACAGG	-0.015416	0.883393	0.882097	0	0.897514	1.68863e-12	9.77334e-30
TACGGAGGGTGCGAGCGTTAATCGGAATTACTGGGCGTAAAGCGCATGCAGGTGGTTCTATAAGTCAGATGTGAANNNNNNNNNNATACCAGTGGCGAAGGCGGCCCCCTGGACAGATACTGACACTCAGATGCGAAAGCGTGGGGACAAACAGG	TACGGAGGGTGCAAGCGTTATCCGGAATTACTGGGTTTAAAGGGTGCGTAGGCGGATTAACAAGTCAGAGGTGAANNNNNNNNNNACACCGATTGCGAAGGCAGCTGACTGGACCTCGATTGACGCTGAGGCACGAAAGCGTGGGGACGAACGGG	-0.015416	0.883393	0.882097	0	0.897514	1.68863e-12	9.77334e-30
TACGGAGGGTGCGAGCGTTAATCGGAATTACTGGGCGTAAAGCGCATGCAGGTGGTTCTATAAGTCAGATGTGAANNNNNNNNNNATACCAGTGGCGAAGGCGGCCCCCTGGACAGATACTGACACTCAGATGCGAAAGCGTGGGGACAAACAGG	TACGGAGGGTGCAAGCGTTATCCGGAATCACTGGGTTTAAAGGGTACGTAGGCGGCTTTATAAGTCAGACGTCAANNNNNNNNNNACACCAATTGCGAAGGCAGTGCACTAGGACATGATTGACGCTGAGGTACGAAAGCGTGGGTACGAACAGG	-0.015416	0.883393	0.882097	0	0.897514	1.68863e-12	9.77334e-30
TACGGAGGGTGCGAGCGTTAATCGGAATTACTGGGCGTAAAGCGCATGCAGGCGGCTTGTTAAGCCAGATGTGAANNNNNNNNNNATACCGGTGGCGAAGGCGGCCCCCTGGACAGATACTGACACTCAGATGCGAAAGCGTGGGGACAAACAGG	TACGGAGGGTGCAAGCGTTATCCGGAATCACTGGGTTTAAAGGGTACGTAGGCGGTTATATAAGTCAGACGTCAANNNNNNNNNNACACCAATTGCGAAGGCAGTGCACTAGGACATGATTGACGCTGAGGTACGAAAGCGTGGGTACGAACAGG	-0.01087	0.917639	0.845515	0	0.856385	0.0271868	1.41173e-14
TACGGAGGGTGCGAGCGTTAATCGGAATTACTGGGCGTAAAGCGCATGCAGGCGGCTTGTTAAGCCAGATGTGAANNNNNNNNNNTACCGGTGGCGAAGGCGGCCCCCTGGACAAAGACTGACGCTCAGATGCGAAAGCGTGGGGAGCAAACAGG	TACGGAGGGTGCAAGCGTTATCCGGAATCACTGGGTTTAAAGGGTACGTAGGCGGTTTTGTAAGTCAGACGTCAANNNNNNNNNNCACCAATTGCGAAGGCAGTGCACTAGGACATGATTGACGCTGAGGTACGAAAGCGTGGGTAGCGAACAGG	-0.040803	0.697775	0.835996	0	0.876798	0.000112971	1.98842e-13
TACGGAGGGTGCGAGCGTTAATCGGAATTACTGGGCGTAAAGCGCATGCAGGCGGATGATTAAGCAAGATGTGAANNNNNNNNNNTACCGGTGGCGAAGGCGGCCCCCTGGACAAAGACTGACGCTCAGATGCGAAAGCGTGGGTAGCAAACAGG	TACGGAGGGTGCAAGCGTTATCCGGAATCACTGGGTTTAAAGGGTACGTAGGCGGTTCAATAAGTCAGATGTGAANNNNNNNNNNCACCAATAGCGAAGGCAGCACACTACGCTTTGATTGACGCTGAGGTACGAAAGCGTGGGGAGCGAACAGG	-0.020112	0.848251	0.896125	0	0.916237	6.50092e-06	1.23355e-29
TACGGAGGGGGCGAGCGTTAATCGGAATTACTGGGCGTAAAGCGCATGCAGGTGGTTAAACAAGTCAGATGTGAANNNNNNNNNNTACCGGTGGCGAAGGCGGCCCCCTGGACAGATACTGACACTCAGATGCGAAAGCGTGGGGAGCAAACAGG	TACGGAGGGTGCAAGCGTTATCCGGAATCACTGGGTTTAAAGGGTACGTAGGCGGTTCAATAAGTCAGATGTGAANNNNNNNNNNCACCAATAGCGAAGGCAGCACACTACGCTTTGATTGACGCTGAGGTACGAAAGCGTGGGGAGCGAACAGG	-0.020112	0.848251	0.896125	0	0.916237	6.50092e-06	1.23355e-29
TACGGAGGGTGCGAGCGTTAATCGGAATTACTGGGTGTAAAGCGCATGCAGGTGGTTCATTAAGTCAGATGTGAANNNNNNNNNNTACCAGTGGCGAAGGCGGCCCCCTGGACAGACACTGACACTCAGATGCGAAAGCGTGGGGAGCAAACAGG	TACGGGGGGTGCGAGCGTTATCCGGAATTACTGGGTTTAAAGGGTGCGTAGGCGGCTTCATAAGTCTGGGGTGAANNNNNNNNNNCACCGATTGCGAAGGCAGCTGACTGGACCTTGACTGACGCTGAGGCACGAAAGCGTGGGGAGCGAACGGG	-0.017445	0.868182	0.870992	0	0.888437	0.00713738	5.28566e-19
TACGGAGGGTGCGAGCGTTAATCGGAATTACTGGGCGTAAAGCGCATGCAGGTGGTTCATCAAGTCAGATGTGAANNNNNNNNNNTACCAGTGGCGAAGGCGGCCCCCTGGACAAAGACTGACACTCAGATGCGAAAGCGTGGGTAGCAAACGGG	TACGGGGGGTGCGAGCGTTATCCGGAATTACTGGGTTTAAAGGGTGCGTAGGCGGCTTCATAAGTCTGGGGTGAANNNNNNNNNNCACCGATTGCGAAGGCAGCTGACTGGACCTTGACTGACGCTGAGGCACGAAAGCGTGGGGAGCGAACGGG	-0.01087	0.917639	0.845515	0	0.856385	0.142209	1.92592e-15
TACGGAGGGTGCGAGCGTTAATCGGAATTACTGGGCGTAAAGCGCATGCAGGTGGTTCATCAAGTCAGATGTGAANNNNNNNNNNTACCAGTGGCGAAGGCGGCCCCCTGGACAAAGACTGACACTCAGATGCGAAAGCGTGGGTAGCAAACGGG	TACGGGGGGTGCGAGCGTTATCCGGAATTACTGGGTTTAAAGGGTGCGTAGGCGGCTTCATAAGTCTGGGGTGAANNNNNNNNNNCACCGATTGCGAAGGCAGCTGACTAGACTTTGACTGACGCTGAGGCACGAAAGCGTGGGGAGCGAACGGG	-0.01087	0.917639	0.845515	0	0.856385	0.142209	1.92592e-15
TACGGAGGGTGCGAGCGTTAATCGGAATTACTGGGTGTAAAGCGCATGCAGGTGGTTCATTAAGTCAGATGTGAANNNNNNNNNNTACCAGTGGCGAAGGCGGCCCCCTGGACAGACACTGACACTCAGATGCGAAAGCGTGGGGAGCAAACAGG	TACGGGGGGTGCGAGCGTTATCCGGAATTACTGGGTTTAAAGGGTGCGTAGGCGGCTTCATAAGTCTGGGGTGAANNNNNNNNNNCACCGATTGCGAAGGCAGCTGACTAGACTTTGACTGACGCTGAGGCACGAAAGCGTGGGGAGCGAACGGG	-0.017445	0.868182	0.870992	0	0.888437	0.00713738	5.28566e-19
TACGGAGGGTGCGAGCGTTAATCGGAATTACTGGGCGTAAAGCGCATGCAGGTGGTTCATCAAGTCAGATGTGAANNNNNNNNNNTACCAGTGGCGAAGGCGGCCCCCTGGACAAAGACTGACACTCAGATGCGAAAGCGTGGGTAGCAAACGGG	TACGGGGGGTGCGAGCGTTATCCGGAATTACTGGGTTTAAAGGGTGCGTAGGCGGCCGCGTAAGTTTGGGGTGAANNNNNNNNNNCACCGATTGCGAAGGCAGCTGACTGGACTTTGACTGACGCTGAGGCACGAAAGCGTGGGGAGCGAACGGG	-0.014322	0.89162	0.890504	0	0.904826	0.00217756	3.72895e-21
TACGGAGGGGGCGAGCGTTAATCGGAATTACTGGGCGTAAAGCGCATGCAGGTGGTTAAACAAGTCAGATGTGAANNNNNNNNNNTACCGGTGGCGAAGGCGGCCCCCTGGACAGATACTGACACTCAGATGCGAAAGCGTGGGTAGCAAACAGG	TACGGGGGGTGCGAGCGTTATCCGGAATTACTGGGTTTAAAGGGTGCGTAGGCGGCCGCGTAAGTTTGGGGTGAANNNNNNNNNNCACCGATTGCGAAGGCAGCTGACTGGACTTTGACTGACGCTGAGGCACGAAAGCGTGGGGAGCGAACGGG	-0.024577	0.815111	0.867955	0	0.892531	1.94149e-05	7.96925e-22
TACGGAGGGTGCGAGCGTTAATCGGAATTACTGGGCGTAAAGCGCATGCAGGCGGTCTGTTAAGCAAGATGTGAANNNNNNNNNNTACCAGTGGCGAAGGCGGCCCCCTGGACAAAGACTGACGCTCAGATGCGAAAGCGTGGGGAGCAAACAGG	TACGGAGGGTGCAAGCGTTATCCGGAATCACTGGGTTTAAAGGGTACGTAGGCGGCGATATAAGTCAGACGTCAANNNNNNNNNNCACCAATTGCGAAGGCAGTGCACTAGGGCAGTATTGACGCTGAGGTACGAAAGCGTGGGTAGCGAACAGG	-0.015464	0.883034	0.851889	0	0.867353	0.0128537	4.19866e-25
